# The shared genomic history of Middle to Late Holocene Southern Cone populations

**DOI:** 10.1101/2025.11.04.686483

**Authors:** Kim-Louise Krettek, Maria Barbara Postillone, Lucia Spangenberg, Javier Maravall López, Nicola Rambaldi Migliore, Ana Maria Chero Osorio, Hugo Naya, Ella Reiter, Tatiana Tondini, Mariano Bonomo, Valeria Bernal, Mariela E. Gonzalez, Nahuel Scheifler, Pablo G. Messineo, Gustavo Flensborg, Cristina Dejean, Alessandro Achilli, David Reich, Jose Lopez Mazz, S. Ivan Perez, Gustavo Politis, Gustavo Martínez, Cosimo Posth

## Abstract

The Southern Cone represents the southernmost region of South America to be colonized by humans. Although ancient genomes have been sequenced from southern Patagonia, genomic data from the central Southern Cone remain temporally and spatially sparse. The archaeological record of this region documents major cultural transformations during the Middle and Late Holocene, yet their relationship to demographic processes has long been debated. Here, we present genome-wide data from 52 individuals spanning the past 5,000 years, originating from four regions of the central Southern Cone in present-day Argentina and Uruguay: the central and southern Pampas, Northwest Patagonia, the Paraná River Delta and Lower Uruguay River, and the eastern lowlands of Uruguay. Genomic evidence from the Pampas reveals the presence of at least three distinct ancestries during the Middle Holocene. While genetic contacts with southern Patagonian groups were sporadic, we identify the expansion of an ancestry of unknown geographic origin by 4,800 years ago, which increased substantially during the Late Holocene. This same ancestry arrived in Northwest Patagonia by at least 600 years ago, and it co-existed with individuals carrying a southern Andean genetic profile until colonial times. Genetic structure differentiates populations along the Paraná River Delta and the Lower Uruguay River by approximately 1,600 years ago. In contrast, individuals from the eastern lowlands of Uruguay show genetic links with Sambaqui-associated populations from the southern coast of Brazil, suggesting the role of human dispersals in connecting tropical lowland cultural traditions. Overall, our work documents the diffusion of genetically distinct groups across all regions studied and provides compelling evidence that large-scale human movements contributed to the remarkable cultural diversity of central Southern Cone populations during the Middle and Late Holocene.
