## Supplementary material for "The shared genomic history of Middle to Late Holocene Southern Cone populations": Table S1

### Sheet: Sheet1
Table S1: Argentina and Uruguay dataset. This table encompasses an overview of all relavant data for the newly reported indiviudals.
Individual ID	Library ID	Site	Region	Political Entity	Latitude	Longitude	Lab data generation	Skeletal element	Archaeological ID	Group ID	Library type	Sex	SNP Coverage on 1240K	SNP coverage on Illumina	Average Coverage mtDNA	Haplogroup mt	Haplogroup Y	C14 uncalibrated	Lab ID-nr date	Direct/Association date	Publication dating	C14 calibrated	mtDNA contamination	X-Chromosome contamination	SE X-Chromosome contamination	Damage 1st Base 3'	Damage 1st Base 5'	Kinship
ALON001	ALON001.A.1.1	Alonqueo	Northwest Patagonia	Argentina	-38.5333	-70.5333	Tübingen	tooth	Alonqueo I 3	ALON_historical	ds	male	112502	27817	142.706	C1c	E1b1b1a1	200 ± 50	associated material	association	Cobos et al., 2022	315-54 calBP	0;0;0.01	n/a	n/a	0.0733	0.0785	unrelated
ALSI001	ALSI001.A.1.1	Paso Alsina 1	Southern Pampas	Argentina	-39.3908	-63.26	Tübingen	petrous bone	FCS.PA1.E2.I36	ALSI_480BP	ds	female	579664	138442	11.036	B2	-	483 ± 20	multiple dates combined	association	Martinez et al. 2007	537-502 calBP	0;0.01;0.02	-	-	0.0746	0.0992	unrelated
ALSI004	ALSI004.A.1.1	Paso Alsina 1	Southern Pampas	Argentina	-39.3908	-63.26	Tübingen	petrous bone	FCS.PA1.E4.I46	ALSI_480BP	ds	female	258388	61364	19.3762	B2	-	483 ± 20	multiple dates combined	association	Martinez et al. 2007	537-502 calBP	0;0.01;0.02	-	-	0.1184	0.1414	unrelated
ALSI006	ALSI006.A.1.1	Paso Alsina 1	Southern Pampas	Argentina	-39.3908	-63.26	Tübingen	petrous bone	FCS.PA1.E3.I41	ALSI_480BP	ds	female	522033	125128	20.6536	A2+(64)	-	483 ± 20	multiple dates combined	association	Martinez et al. 2007	537-502 calBP	0;0.01;0.02	-	-	0.0756	0.1035	Second degree to ALSI008
ALSI007	ALSI007.A.1.1	Paso Alsina 1	Southern Pampas	Argentina	-39.3908	-63.26	Tübingen	petrous bone	FCS.PA1.E8.I48	ALSI_480BP	ds	female	292994	70450	36.0913	A2+(64)	-	483 ± 20	multiple dates combined	association	Martinez et al. 2007	537-502 calBP	0;0.01;0.02	-	-	0.1602	0.1938	unrelated
ALSI008	ALSI008.A.1.1	Paso Alsina 1	Southern Pampas	Argentina	-39.3908	-63.26	Tübingen	petrous bone	FCS.PA1.E2.I29	ALSI_480BP	ds	male	308987	74500	9.94067	C1b	Q1b1a1a	483 ± 20	multiple dates combined	association	Martinez et al. 2007	537-502 calBP	0.01;0.02;0.03	0.002613	4390	0.1736	0.2115	Second Degree to ALSI006, Second Degree to ALSI012, Second Degree to LAPE001, Second Degree to LAPE002, Third Degree to ALSI013
ALSI009	ALSI009.A.1.1	Paso Alsina 1	Southern Pampas	Argentina	-39.3908	-63.26	Tübingen	petrous bone	FCS.PA1.E6.I55	ALSI_480BP	ds	female	287149	68723	42.7419	C1c	-	483 ± 20	multiple dates combined	association	Martinez et al. 2007	537-502 calBP	0;0.01;0.02	-	-	0.1286	0.1526	unrelated
ALSI010	ALSI010.A.1.1	Paso Alsina 1	Southern Pampas	Argentina	-39.3908	-63.26	Tübingen	petrous bone	FCS.PA1.E3.I39	ALSI_480BP	ds	female	573937	137813	10.2629	D1g5	-	483 ± 20	multiple dates combined	association	Martinez et al. 2007	537-502 calBP	n/a	-	-	0.066	0.0896	unrelated
ALSI012	ALSI012.A.1.1	Paso Alsina 1	Southern Pampas	Argentina	-39.3908	-63.26	Tübingen	petrous bone	FCS.PA1.E10.I8	ALSI_480BP	ds	male	158436	37817	30.1714	B2b	Q1b1a1a1h2~	483 ± 20	multiple dates combined	association	Martinez et al. 2007	537-502 calBP	0;0.01;0.02	n/a	n/a	0.0877	0.1115	Second Degree to ALSI008, Second Degree to LAPE002, Third Degree to LAPE001
ALSI013	ALSI013.A.1.1	Paso Alsina 1	Southern Pampas	Argentina	-39.3908	-63.26	Tübingen	tooth	FCS.PA1.E1.I31	ALSI_480BP	ds	male	96038	23217	16.5882	D1g5	n/a	483 ± 20	multiple dates combined	association	Martinez et al. 2007	537-502 calBP	0;0.01;0.02	n/a	n/a	0.1039	0.1132	Third Degree to ALSI008, Third Degree to GRAN001
ANDA001	ANDA001.A.1.1	Andacollo	Northwest Patagonia	Argentina	-37.1836	-70.6699	Tübingen	tooth	Andacollo	ANDA_160BP	ds	male	196311	48408	86.2739	B2i2b	Q1b1a1a	168 ± 18	MAMS-62011	direct	new	226-166 calBP	0;0.01;0.02	0.012270	14143.3	0.0849	0.1072	unrelated
ANLO001	ANLO001.A.1.1	Añelo	Northwest Patagonia	Argentina	-38.3522	-68.7841	Tübingen	tooth	Añelo 0001	ANLO_historical	ds	female	404997	98352	63.9628	C1c	-	200 ± 50	n/a	association	Cobos et al., 2022	315-54 calBP	0;0.01;0.02	-	-	0.1416	0.1571	unrelated
AQUI003	AQUI003.A.1.1	Aquihueco	Northwest Patagonia	Argentina	-37.0914	-70.3751	Tübingen	tooth	Aquihueco 1 ind 33	AQUI_4200BP	ds	male	301145	73492	25.405	C1b13c	Q1b1a~	4045 ± 66	AA-78840	direct	Della Negra and Ibañez 2012	4734-4404 calBP	0.01;0.02;0.03	0.005625	6202.6	0.1755	0.1842	unrelated
AQUI005	AQUI005.A.1.1	Aquihueco	Northwest Patagonia	Argentina	-37.0914	-70.3751	Tübingen	tooth	Aquihueco conj 2 ind 1	AQUI005_4200BP	ds	female	403342	100098	48.0679	D1g2a	-	3650 ± 70 to 4304 ± 59	multiple dates combined	association	Cobos et al., 2022	4162-4834 calBP	0;0.01;0.02	-	-	0.1141	0.1237	unrelated
AQUI007	AQUI007.A.1.1	Aquihueco	Northwest Patagonia	Argentina	-37.0914	-70.3751	Tübingen	tooth	Aquihueco 1 ind 38	AQUI_4200BP	ds	male	583573	140633	90.1541	A2+(64)	Q1b1a1a1	3650 ± 70 to 4304 ± 59	multiple dates combined	association	Cobos et al., 2022	4162-4834 calBP	0;0.01;0.02	0.000690	1644.8	0.1195	0.1675	unrelated
CABU001	CABU001.A.1.1	Chacra Bustamante	Northwest Patagonia	Argentina	-39.9414	-69.9721	Tübingen	tooth	Chacra Bustamante	CABU_460BP	ds	male	593594	142405	139.945	B2b	Q1b1a1a1j	450 ± 40	UGA-9208	direct	Cúneo et al 2002	545-444 calBP	0;0.01;0.02	0.011517	3088.98	0.0625	0.0635	unrelated
CALA001	CALA001.A.1.1	Calle Lanin	Northwest Patagonia	Argentina	-38.9641	-68.0887	Tübingen	petrous bone	Calle Lanin 1	CALA_500BP	ds	female	546296	131169	93.1452	D4h3a2	-	385 ± 16	MAMS-68842	direct	new	500-438 calBP	0;0.01;0.02	-	-	0.0582	0.0756	unrelated
CAMA003	CAMA003.A.2.1	Caepe Malal	Northwest Patagonia	Argentina	-37.1738	-70.3946	Tübingen	bone	Caepe malal E1 C2	CAMA_200BP	ds	female	427489	100519	51.1891	na	-	200 ± 50	n/a	association	Cobos et al., 2022	315-54 calBP	0;0.01;0.02	-	-	0.0275	0.029	unrelated
CANT001	CANT001.A.1.1	Cantera de Rodados Villalonga	Southern Pampas	Argentina	-40.1	-62.3501	Tübingen	petrous bone	FCS.CRV.E2.1	CANT_4800BP	ds	male	437787	104282	16.6361	A2+(64)	Q1b1a1a	4889 ± 58	AA-91549	direct	Martinez, 2017	5539-5477 calBP	0;0.01;0.02	0.003765	3022.08	0.113	0.1383	unrelated
CAYO001	CAYO001.A.1.1	Campo Ayoso	Northwest Patagonia	Argentina	-38.0232	-71.2148	Tübingen	petrous bone	Campo Ayoso 1	CAYO_500BP	ds	male	561030	136211	126.495	C1b13a1	Q1b1a1a1	385 ± 16	MAMS-68849	direct	new	500-438 calBP	0;0.01;0.02	0.005641	2759.1	0.0822	0.0979	unrelated
CPAB001	CPAB001.A.1.1	Cerro de las Pajas Blancas 1	Paraná River Upper Delta	Argentina	-32.11	-60.74	Pavia/Tübingen	petrous bone	CDLPB1-E1	CPAB_175-750BP	ds	male	261630	63724	3.63371	B2e	Q1b1a1a1k	175 ± 45	LTL21136C	direct	new	299-126 calBP	0;0.01;0.02	0.002260	1560.3	0.0534	0.0483	unrelated
CPAB002	CPAB002.A.1.1	Cerro de las Pajas Blancas 1	Paraná River Upper Delta	Argentina	-32.11	-60.74	Pavia/Tübingen	petrous bone	CDLPB1-E2-35	CPAB_175-750BP	ds	female	818562	195242	36.1805	C1c	-	754 ± 40	LTL21137C	direct	new	734-650 calBP	0;0.01;0.02	-	-	0.0619	0.0608	unrelated
CPAB003	CPAB003.A.1.1	Cerro de las Pajas Blancas 1	Paraná River Upper Delta	Argentina	-32.11	-60.74	Pavia/Tübingen	petrous bone	CDLPB1-E2-4	CPAB_175-750BP	ds	female	728453	174416	25.7914	A2+(64)	-	720 ± 40	LTL21138C	direct	new	726-640 calBP	0;0.01;0.02	-	-	0.0852	0.0875	unrelated
GRAN001	GRAN001.A.1.1	Sitio Grande	Northwest Patagonia	Argentina	-39.5772	-69.2883	Tübingen	tooth	Grande	GRAN_600BP	ds	male	89804	21578	132.476	A2q	n/a	670 ± 40	UGA-N9209	direct	Della Negra and Novellino 2002	677-622 calBP	0;0.01;0.02	n/a	n/a	0.093	0.1025	Third Degree to ALSI013
HELA002	HELA002.A.1.1	Hermanos Lazcano	Northwest Patagonia	Argentina	-37.25	-70.4525	Tübingen	tooth	HL II-est.5-cud 1A	HELA_4300BP	ss	female	55959	12544	0.571972	C1b13	-	3780 ± 50	LP-1440	associated	Della Negra et al., 2014	4383-3983 calBP	0;0.01;0.02	n/a	n/a	0.1572	0.207	unrelated
I20197	I20197	Zig-Zag	Central Pampas	Argentina	-35.8771	-62.4734	Harvard	petrous bone	MHRTL.ZZ.E1	ZIZA_1900BP	ss	male	674852	158172	30.62	C1b	Q1b1a1a	2020 ± 20	PSUAMS-9701	direct	Scheifler et al., 2024	2000-1919 calBP	0;0.01;0.01	n/a	n/a	na	0.206	unrelated
I20341	I20341	La Macarena	Central Pampas	Argentina	-35.9843	-62.3338	Harvard	tooth	MHRTL.LM.E1	LAMA_3900BP	ss	female	490320	118880	57.03	C1b	-	3663 ± 18 (combined: 3645±25 BP, 3680±25 BP)	PSUAMS-8414, PSUAMS-8689	direct	Scheifler et al., 2024	4010-3907 calBP	0.01;0.02;0.03	-	-	na	0.124	unrelated
I20342	I20342	Las Tunas Chicas	Central Pampas	Argentina	-36.0758	-62.3639	Harvard	tooth	MHRTL.LTC.E1	LATC_3100BP	ss	female	478649	114889	84.25	C1b	-	2965 ± 15 (combined: 2990±20 BP, 2940±20)	PSUAMS-8416, PSUAMS-8690	direct	Scheifler et al., 2024	3181-3070 calBP	0.01;0.02;0.03	-	-	na	0.096	unrelated
I20345	I20345	Loma Alta	Central Pampas	Argentina	-35.9038	-62.4731	Harvard	tooth	MHRTL.LA.E1	LOAL_600BP	ss	female	381143	91449	147.7	D1g5	-	630 ± 11 (combined: 605±15 BP, 655±15)	PSUAMS-8415, PSUAMS-8566	direct	Scheifler et al., 2024	597-556 calBP	0.01;0.02;0.03	-	-	na	0.109	unrelated
I20346	I20346	Beruti	Central Pampas	Argentina	-35.8498	-62.4618	Harvard	tooth	MHRTL.B.E1	BERU_1500BP	ss	female	124986	30200	22.63	C1c	-	1608±15 BP (combined: 1615±20 BP, 1600±20 BP)	PSUAMS-8829, PSUAMS-8691	direct	Scheifler et al., 2024	1533-1468 calBP	0.03;0.04;0.06	-	-	na	0.1575	unrelated
INDI001	INDI001.A.1.1	Los Indios	Eastern lowlands of Uruguay	Uruguay	-33.8992	-53.7117	Tübingen	tooth	LOS_INDIOS_EXCII_num12	INDI_870BP	ds	female	570548	134321	16.1062	C1b	-	873 ± 20	MAMS-56778	direct	new	794-727 calBP	0.02;0.03;0.04	-	-	0.1488	0.1604	unrelated
LAGA001	LAGA001.A.1.1	Laguna de los Gansos 2	Paraná River Upper Delta	Argentina	-32.49	-60.64	Pavia/Tübingen	petrous bone	LDLG2-1	LAGA_570BP	ds	male	968033	227980	43.2551	A2+(64)	Q1b1a1a1	570 ± 43	AA-98851	direct	Bonomo et al., 2016	649-581 calBP	n/a	0.006400	1092.21	0.0487	0.049	unrelated
LAGA002	LAGA002.A.1.1	Laguna de los Gansos 2	Paraná River Upper Delta	Argentina	-32.49	-60.64	Pavia/Tübingen	petrous bone	LDLG2-2	LAGA_570BP	ds	male	914897	215281	28.3108	A2+(64)	Q1b1a1a1n~	590 ± 46	AA-103899	direct	Bonomo et al., 2016	653-528 calBP	0;0.01;0.02	0.003576	989.618	0.0846	0.0929	unrelated
LAPE001	LAPE001.A.1.1	La Petrona	Southern Pampas	Argentina	-39.5039	-62.7856	Tübingen	tooth	FCS.LP.E1.1	LAPE001_300BP	ds	female	12495	50930	102.07	D4h3a2	-	352 ± 51	AA-43126	direct	Martinez, 2004	498-309 calBP	0;0.01;0.02	-	-	0.093	0.0992	Second Degree to ALSI008, Third Degree to ALSI012
LAPE002	LAPE002.A.1.1	La Petrona	Southern Pampas	Argentina	-39.5039	-62.7856	Tübingen	petrous bone	FCS.LP.E3.1	LAPE002_400BP	ds	female	604538	143925	48.8539	C1b	-	436 ± 39	AA-43122	direct	Martinez, 2004	539-435 calBP	0;0.01;0.02	-	-	0.0452	0.0667	Second Degree to ALSI012, Second Degree to ALSI008
LOCA001	LOCA001.A.1.1	Los Cardos	Lower Uruguay River	Uruguay	-32.4724	-60.4563	Tübingen	petrous bone	LC1	LOCA_1600BP	ds	male	364457	90452	14.9294	B2	Q1b1a1a1n~	1680 ± 17	MAMS-75987	direct	new	1602-1532 calBP	0.01;0.02;0.03	0.018029	4950.43	0.1828	0.204	unrelated
LOLA001	LOLA001.A.1.1	Loma de la Lata	Northwest Patagonia	Argentina	-38.4294	-68.695	Tübingen	tooth	Loma de la Lata 7	LOLA_600BP	ds	male	101369	24610	68.6956	D1g5	n/a	600 ± 60, 740 ± 40	UGA#11669, UGA#12318	association	Perez et al., 2009	562-643 calBP	0;0.01;0.02	-0.001518	1537.53	0.1093	0.1126	unrelated
PIRA001	PIRA001.A.1.1	Piera	Northwest Patagonia	Argentina	-38.7667	-70.0667	Tübingen	tooth	Piera	PIRA_195BP	ds	female	167765	41126	80.4029	na	-	229 ± 32	SUERC-77692-(GU46602)	direct	Gordón et al 2019	220-143 calBP	n/a	-	-	0.0473	0.0601	unrelated
PRIM001	PRIM001.A.1.1	La Primavera	Southern Pampas	Argentina	-39.5908	-62.3914	Tübingen	petrous bone	FCS.PRI.E1.1	PRIM_2700BP	ds	female	809063	192890	79.9889	B2	-	2728 ± 48	AA-70560	direct	Martínez 2017	2934-2753 calBP	0;0.01;0.02	-	-	0.0763	0.0915	identical to PRIM002
PRIM002	PRIM002.A.1.1	La Primavera	Southern Pampas	Argentina	-39.5908	-62.3914	Tübingen	tooth	FCS.PRI.E1.1d	PRIM_2700BP	ds	female	53650	12813	136.776	B2	-	n/a	n/a	n/a	n/a	n/a	0;0.01;0.02	-	-	0.0732	0.0786	identical to PRIM001
REME002	REME002.A.1.1	Remeco	Northwest Patagonia	Argentina	-39.0833	-71.3192	Tübingen	tooth	Remeco I ind. 4	REME_290BP	ds	male	212296	52636	44.4382	na	Q1b1a1a	298 ± 18	MAMS-62010	direct	new	430-296 calBP	0;0.01;0.02	-0.004462	3358.67	0.0356	0.0569	unrelated
REMO001	REMO001.A.1.1	El Remo	Southern Pampas	Argentina	-39.7475	-62.3697	Tübingen	tooth	FCS.ER.E1.1	REMO_230BP	ds	female	246387	59001	111.806	B2	-	230 ± 42	AA-91551	direct	Flensborg & Wagner 2015	226-138 calBP	n/a	-	-	0.0502	0.052	unrelated
TBLG001	TBLG001.A.1.1	Túmulo I del Brazo Largo	Paraná River Lower Delta	Argentina	-33.79	-58.61	Pavia/Tübingen	petrous bone	MLP-DA-120	TBLG_650BP	ds	male	301461	72557	6.34794	C1c	Q1b1a1a1	656 ± 42	AA-93217	direct	Bonomo et al. 2011a	673-554 calBP	0;0.01;0.02	0.002692	1849.24	0.0791	0.0827	unrelated
TPAG001	TPAG001.A.1.1	Túmulo II del Paraná Guazú	Paraná River Lower Delta	Argentina	-33.95	-58.77	Pavia/Tübingen	petrous bone	MLP-DA-51	TPAG_670BP	ds	male	498	119	0.207013	na	n/a	n/a	n/a	n/a	n/a	n/a	n/a	n/a	n/a	0.0722	0.0673	Second-Degree/Parent-Child to TPAG004
TPAG002	TPAG002.A.1.1	Túmulo II del Paraná Guazú	Paraná River Lower Delta	Argentina	-33.95	-58.77	Pavia/Tübingen	petrous bone	MLP-DA-53	TPAG_670BP	ds	male	876032	206040	27.3723	B2	Q1b1a1a1	670 ± 14	MAMS-66936	direct	new	n/a	n/a	0.002182	866.348	0.0442	0.0409	unrelated
TPAG003	TPAG003.A.1.1	Túmulo II del Paraná Guazú	Paraná River Lower Delta	Argentina	-33.95	-58.77	Pavia/Tübingen	petrous bone	MLP-DA-61	TPAG_670BP	ds	female	462498	111535	6.57589	C1b	-	678 ± 35	LTL21140C	direct	new	678-626 calBP	0;0.01;0.02	-	-	0.0764	0.0866	Identical/Siblings to TPGU003
TPAG004	TPAG004.A.1.1	Túmulo II del Paraná Guazú	Paraná River Lower Delta	Argentina	-33.95	-58.77	Pavia/Tübingen	petrous bone	MLP-DA-63	TPAG_670BP	ds	female	390028	93710	4.34263	C1b	-	n/a	n/a	n/a	n/a	n/a	n/a	-	-	0.0609	0.0568	Second-Degree/Parent-Child to TPAG001
TPGU001	TPGU001.A.1.1	Túmulo I del Paraná Guazú	Paraná River Lower Delta	Argentina	-34.05	-58.62	Pavia/Tübingen	petrous bone	MLP-DA-30	TPGU_770BP	ds	male	603247	143986	16.8198	C1c	Q1b1a1a1	777 ± 40	LTL21139C	direct	new	744-659 calBP	0;0.01;0.02	0.011575	4058.43	0.0931	0.0935	unrelated
TPGU002	TPGU002.A.1.1	Túmulo I del Paraná Guazú	Paraná River Lower Delta	Argentina	-34.05	-58.62	Pavia/Tübingen	petrous bone	MLP-DA-32	TPGU_770BP	ds	male	690697	164485	18.4425	C1c	Q1b1a1a1	749 ± 15	MAMS-66935	direct	new	n/a	0;0.01;0.02	0.004263	2174.11	0.0851	0.0827	unrelated
TPGU003	TPGU003.A.1.1	Túmulo I del Paraná Guazú	Paraná River Lower Delta	Argentina	-34.05	-58.62	Pavia/Tübingen	petrous bone	MLP-DA-39	TPGU_770BP	ds	female	192904	46649	1.116	D1j	-	n/a	n/a	n/a	n/a	n/a	n/a	-	-	0.1209	0.131	Identical/Siblings to TPAG003
TPGU004	TPGU004.A.1.1	Túmulo I del Paraná Guazú	Paraná River Lower Delta	Argentina	-34.05	-58.62	Pavia/Tübingen	petrous bone	MLP-DA-46	TPGU_770BP	ds	male	4027	1006	0.982558	na	Q1	n/a	n/a	n/a	n/a	n/a	n/a	n/a	n/a	0.0554	0.0529	unrelated
TREB001	TREB001.A.1.1	Tres Bonetes 1	Southern Pampas	Argentina	-40.1904	-62.363	Tübingen	petrous bone	FCS.TB.E1.1	TREB_5200BP	ds	male	592774	137601	44.7545	C1b	Q1b1a1a	5188 ± 40	AA-106786	direct	Martinez, 2017	6007-5893 calBP	0.01;0.02;0.03	0.002063	1414.06	0.125	0.1399	Third degree to TREB002
TREB002	TREB002.A.1.1	Tres Bonetes 1	Southern Pampas	Argentina	-40.1904	-62.363	Tübingen	petrous bone	FCS.TB.E3.1	TREB_5200BP	ds	male	340259	81437	20.0038	D1g	Q1b1a1a1	5339 ± 40	AA-106788	direct	Martinez, 2017	6210-5998 calBP	0;0.01;0.02	0.003816	3942.58	0.1278	0.1533	Third Degree to TREB001
Notes:
a) Mitochondrial contamination estimated with schmutzi
b) X-chromosome contamination estimated with ANGSD
c) Damage pattern results after capture
d) Kinship estimated with KIN
											TBLG001.A.1.1.TFA.1
											TPAG001.A.1.1.TFA.1
											TPAG002.A.1.1.TFA.1
											TPAG003.A.1.1.TFA.1
											TPAG004.A.1.1.TFA.1
											TPGU001.A.1.1.TFA.1
											TPGU002.A.1.1.TFA.1
											TPGU003.A.1.1.TFA.1
											TPGU004.A.1.1.TFA.1
											TREB001.A.1.1.TFA.1__XXX001.A21578.SG1.1
											TREB002.A.1.1.TFA.1__XXX001.A21579.SG1.1
